# Cell-based epitope screen identifies a novel B chain-derived Hybrid Insulin Peptide recognized by human and mouse autoreactive CD4 T cells

**DOI:** 10.64898/2026.09.16.752211

**Authors:** James E. DiLisio, Paul M. Zdinak, Nishtha Trivedi, Janet M Wenzlau, Anita C. Hohenstein, Joylynn Gallegos, Peter A. Gottlieb, Kathryn Haskins, Rocky L. Baker, Alok V. Joglekar

## Abstract

Type 1 diabetes (T1D) is mediated by autoreactive CD4 T cells that recognize pancreatic β-cell antigens MHC class II molecules. The B-chain of insulin is thought to be a primary autoantigen although native peptide sequences from the B-chain bind weakly to disease-associated MHC risk alleles. Hybrid Insulin Peptides (HIPs), consist of proinsulin fragments fused with peptides from other β-cell proteins, and may endow B-chain peptides with C-terminal acid residues that allow strong binding to MHC risk alleles and subsequent stimulation of autoreactive T cells. Here we applied a high-throughput cell-based screening platform with Signaling and Antigen-presenting Bifunctional Receptors (SABRs) to interrogate a theoretical library of insulin B-chain HIPs against clonally expanded CD4 T cell receptors from NOD mouse islets. We identified a previously undescribed HIP containing a fragment of insulin B-chain combined with a calreticulin-derived peptide. I-A^g^^7^ tetramers loaded with the InsB/Calr HIP bind to T cell clones as well as islet-infiltrating CD4 T cells and CD4 T cells from a recent-onset HLA-DQ2 T1D donor reacted exclusively to the InsB/Calr HIP. Collectively, these results demonstrate that insulin B-chain-derived peptides can undergo post-translational modification through HIP formation to generate neoepitopes with increased antigenicity, and underscore the utility of cell-based screening for identifying disease-relevant neoepitopes in T1D.
