## Supplementary material for "Cell-based epitope screen identifies a novel B chain-derived Hybrid Insulin Peptide recognized by human and mouse autoreactive CD4 T cells": Table S1

### Sheet: Sheet1
		Peptide	Name	Sequence		Company
		insB12-26	insB12-26	VEALYLVCGERGFFY		GenScript
		Calr242-256	Calr242-256	IPDPDAKKPEDWDEE		GenScript
		insB12-19/Calr250-256 HIP	insB/Calr HIP	VEALYLVCPEDWDEE		GenScript
		insB9-23	insB9-23	SHLVEALYLVCGERG		GenScript
		insB9-23 R22E	insB9-23 R22E	SHLVEALYLVCGEEG		GenScript
		Antibody	catatog #			Company
		BV421 Mouse Anti-Human CD25	562442			BD Horizon
		PE-Cy7 Mouse Anti-Human CD45RO	560608			BD Pharmingen
		BV510 Mouse Anti-Human CD45RA	563031			BD Horizon
		BV711 Mouse Anti-Human CD4	563028			BD Horizon
		BB700 Mouse Anti-Human CD8	566452			BD Horizon
		PE Mouse Anti-Human CD4	561843			BD Pharmingen
		BUV395 Mouse anti-Human CD3	563546			BD Horizon
		Fixable Viability Dye ef780	65-0865-14			ThermoFisher Scientific
		Reagent				Company
		AB serum	100-512			Gemini
		AIM V	12055-091			Gibco
